# Spatial Transcriptomics As Rasterized Image Tensors (STARIT) characterizes cell states with subcellular molecular heterogeneity

**DOI:** 10.64898/2025.12.18.695193

**Authors:** Dee Velazquez, Caleb Hallinan, Roujin An, Kalen Clifton, Jean Fan

## Abstract

Imaging-based spatially resolved transcriptomics (imSRT) technologies provide high-throughput molecular-resolution spatial characterization of genes within cells. Conventional analysis methods to identify cell-types and states in imSRT data rely on gene count matrices derived from tallying the number of mRNA molecules detected for each gene per segmented cell, thereby overlooking subcellular heterogeneity that can be useful in defining cell states. To take advantage of the molecular-resolution information in imSRT data and potentially identify cell-states based on subcellular heterogeneity, we developed STARIT (<u>S</u>patial <u>T</u>ranscriptomics <u>A</u>s <u>R</u>asterized <u>I</u>mage <u>T</u>ensors). STARIT converts transcripts within segmented cells in imSRT data into an image-based tensor representation that can be combined with deep learning computer vision models for downstream analysis. Using simulated and real imSRT data, we demonstrate that STARIT distinguishes transcriptionally distinct cell-types and further separates cell states based on subcellular transcript localization, which conventional gene count analysis fails to capture. By providing a standardized framework to encode subcellular molecular information in imSRT data, STARIT will enable deeper insights into subcellular heterogeneity and enhance the identification and characterization of cell-types and states that are overlooked by gene count representations.

**Author Summary:** Imaging-based spatial transcriptomics technologies can map the locations of individual RNA transcripts within cells, providing an opportunity to study how genes are spatially organized at subcellular resolution. However, most current analysis approaches simplify these data by counting transcripts per cell, reducing rich spatial information into cell-by-gene matrices and potentially overlooking biologically meaningful differences in subcellular transcript organization.

Here, we introduce STARIT (Spatial Transcriptomics As Rasterized Image Tensors), a Python framework that converts transcript coordinates into image-based tensor representations that preserve subcellular transcript organization. By combining these representations with computer vision feature extraction, STARIT enables analysis of subcellular transcript organization alongside conventional transcriptional abundance.

Using simulated and real imaging-based spatial transcriptomics datasets, we show that STARIT can recover expected cell-type-specific transcriptional heterogeneity while also potentially distinguishing cellular variation associated with transcript organization patterns that conventional count-based approaches fail to resolve. STARIT provides a general framework for incorporating subcellular transcript organization into spatial transcriptomics analysis and may facilitate the discovery of new cell states and biological variation overlooked by other analysis approaches.
