## Supplementary Tables for "Spatial Transcriptomics As Rasterized Image Tensors (STARIT) characterizes cell states with subcellular molecular heterogeneity"

### Sheet: Table 1
Table 1 . Summary of datasets, analysis configurations, and clustering performance metrics.
Dataset ID	Dataset Name	Feature Extractor	Feature Matrix	Feature Weighting	Number of Clusters	Clustering Approach	PCA Parameters	UMAP Parameters	kNN Graph Parameters	Louvain Clustering Parameters	Adjusted Rand Index (ARI)	Mean on-diagonal Jaccard Similarity
1	Nuclear-Perinuclear Localization-Marker Simulation Dataset	ResNet101	(80, 6144)	No	4	PCA + UMAP + Louvain	n_components=5, random_state=42	n_neighbors=30, min_dist=0.1, random_state=42	neighbors=18	random_state=42	1.00	1.00
									metric='cosine' mode='connectivity' include_self=True
1	Nuclear-Perinuclear Localization-Marker Simulation Dataset	ResNet152	(80, 6144)	No	4	PCA + UMAP + Louvain	n_components=5, random_state=42	n_neighbors=30, min_dist=0.2, random_state=42	neighbors=18	random_state=42	1.00	1.00
									metric='cosine' mode='connectivity' include_self=True
1	Nuclear-Perinuclear Localization-Marker Simulation Dataset	ResNet50	(80, 6144)	No	4	PCA + UMAP + Louvain	n_components=5, random_state=42	n_neighbors=30, min_dist=0.2, random_state=42	neighbors=18	random_state=42	1.00	1.00
									metric='cosine' mode='connectivity' include_self=True
1	Nuclear-Perinuclear Localization-Marker Simulation Dataset	ResNet18	(80, 1536)	No	4	PCA + UMAP + Louvain	n_components=5, random_state=42	n_neighbors=30, min_dist=0.2, random_state=42	neighbors=18	random_state=42	1.00	1.00
									metric='cosine' mode='connectivity' include_self=True
1	Nuclear-Perinuclear Localization-Marker Simulation Dataset	UNI2-h	(80, 4608)	No	4	PCA + UMAP + Louvain	n_components=5, random_state=42	n_neighbors=30, min_dist=0.2, random_state=42	neighbors=18	random_state=42	1.00	1.00
									metric='cosine' mode='connectivity' include_self=True
1	Nuclear-Perinuclear Localization-Marker Simulation Dataset	CTransPath	(80, 2304)	No	3	PCA + UMAP + Louvain	n_components=30, random_state=42	n_neighbors=30, min_dist=0.1, random_state=42	neighbors=20	random_state=42	0.671	0.696
									metric='cosine' mode='connectivity' include_self=True
1	Nuclear-Perinuclear Localization-Marker Simulation Dataset	N/A, Gene Counts	(80, 3)	No	3	PCA + UMAP + Louvain	n_components=3, random_state=42	n_neighbors=20, min_dist=0.5, random_state=42	n_neighbors=20, metric='cosine', mode='connectivity', include_self=True	random_state=42	0.706*	0.833*
1	Nuclear-Perinuclear Localization-Marker Simulation Dataset	N/A, Gene Counts	(80, 3)	Yes	3	PCA + UMAP + Louvain	n_components=3, random_state=42	n_neighbors=20, min_dist=0.5, random_state=42	n_neighbors=20, metric='cosine', mode='connectivity', include_self=True	random_state=42	0.706*	0.833*
2	Left-Right Polarized Localization-Marker Simulation Dataset	ResNet18	(80, 1536)	No	4	PCA + UMAP + Louvain	n_components=5, random_state=42	n_neighbors=30, min_dist=0.2, random_state=42	neighbors=18	random_state=42	1.00^	1.00^
									metric='cosine' mode='connectivity' include_self=True
2	Left-Right Polarized Localization-Marker Simulation Dataset	ResNet50	(80, 6144)	No	4	PCA + UMAP + Louvain	n_components=5, random_state=42	n_neighbors=30, min_dist=0.2, random_state=42	neighbors=18	random_state=42	1.00^	1.00^
									metric='cosine' mode='connectivity' include_self=True
2	Left-Right Polarized Localization-Marker Simulation Dataset	ResNet152	(80, 6144)	No	4	PCA + UMAP + Louvain	n_components=5, random_state=42	n_neighbors=30, min_dist=0.2, random_state=42	neighbors=18	random_state=42	1.00^	1.00^
									metric='cosine' mode='connectivity' include_self=True
2	Left-Right Polarized Localization-Marker Simulation Dataset	UNI2-h	(80, 4608)	No	3	PCA + UMAP + Louvain	n_components=5, random_state=42	n_neighbors=30, min_dist=0.2, random_state=42	neighbors=21	resolution=0.1, random_state=42	0.678^	0.801^
									metric='cosine' mode='connectivity' include_self=True
2	Left-Right Polarized Localization-Marker Simulation Dataset	CTransPath	(80, 2304)	No	3	PCA + UMAP + Louvain	n_components=5, random_state=42	n_neighbors=30, min_dist=0.2, random_state=42	neighbors=18	random_state=42	0.661^	0.791^
									metric='cosine' mode='connectivity' include_self=True
3	Sparse Noise Nuclear-Perinuclear Localization-Marker Simulation Dataset	ResNet101	(80, 6144)	No	4	PCA + UMAP + Louvain	n_components=5, random_state=42	n_neighbors=30, min_dist=0.2 (fix in written methods), random_state=42	neighbors=18	random_state=42	0.582	0.616
									metric='cosine' mode='connectivity' include_self=True
3	Sparse Noise Nuclear-Perinuclear Localization-Marker Simulation Dataset	ResNet101	(80, 6144)	Yes	4	PCA + UMAP + Louvain	n_components=5, random_state=42	n_neighbors=10, min_dist=0.5, random_state=42	neighbors=8	random_state=42	1.00	1.00
									metric='cosine' mode='connectivity' include_self=True
3	Sparse Noise Nuclear-Perinuclear Localization-Marker Simulation Dataset	ResNet50	(80, 6144)	No	4	PCA + UMAP + Louvain	n_components=5, random_state=42	n_neighbors=30, min_dist=0.2, random_state=42	neighbors=18	random_state=42	0.582	0.616
									metric='cosine' mode='connectivity' include_self=True
3	Sparse Noise Nuclear-Perinuclear Localization-Marker Simulation Dataset	ResNet50	(80, 6144)	Yes	4	PCA + UMAP + Louvain	n_components=5, random_state=42	n_neighbors=10, min_dist=0.5, random_state=42	neighbors=18	random_state=42	1.00	1.00
									metric='cosine' mode='connectivity' include_self=True
3	Sparse Noise Nuclear-Perinuclear Localization-Marker Simulation Dataset	ResNet18	(80, 1536)	No	4	PCA + UMAP + Louvain	n_components=5, random_state=42	n_neighbors=30, min_dist=0.5, random_state=42	neighbors=22	random_state=42	0.582	0.616
									metric='cosine' mode='connectivity' include_self=True
3	Sparse Noise Nuclear-Perinuclear Localization-Marker Simulation Dataset	ResNet18	(80, 1536)	Yes	4	PCA + UMAP + Louvain	n_components=5, random_state=42	n_neighbors=10, min_dist=0.5, random_state=42	neighbors=20	random_state=42	0.656	0.689
									metric='cosine' mode='connectivity' include_self=True
3	Sparse Noise Nuclear-Perinuclear Localization-Marker Simulation Dataset	ResNet152	(80, 6144)	No	4	PCA + UMAP + Louvain	n_components=5, random_state=42	n_neighbors=30, min_dist=0.5, random_state=42	neighbors=18	random_state=42	0.582	0.616
									metric='cosine' mode='connectivity' include_self=True
3	Sparse Noise Nuclear-Perinuclear Localization-Marker Simulation Dataset	ResNet152	(80, 6144)	Yes	4	PCA + UMAP + Louvain	n_components=5, random_state=42	n_neighbors=10, min_dist=0.5, random_state=42	neighbors=18	random_state=42	1.00	1.00
									metric='cosine' mode='connectivity' include_self=True
3	Sparse Noise Nuclear-Perinuclear Localization-Marker Simulation Dataset	UNI2-h	(80, 4608)	No	4	PCA + UMAP + Louvain	n_components=5, random_state=42	n_neighbors=30, min_dist=0.5, random_state=42	neighbors=18	random_state=42	0.375	0.414
									metric='cosine' mode='connectivity' include_self=True
3	Sparse Noise Nuclear-Perinuclear Localization-Marker Simulation Dataset	UNI2-h	(80, 4608)	Yes	4	PCA + UMAP + Louvain	n_components=5, random_state=42	n_neighbors=10, min_dist=0.5, random_state=42	neighbors=20	resolution=1.65,	1.00	1.00
									metric='cosine' mode='connectivity' include_self=True	random_state=42
3	Sparse Noise Nuclear-Perinuclear Localization-Marker Simulation Dataset	CTransPath	(80,2304)	No	4	PCA + UMAP + Louvain	n_components=30, random_state=42	n_neighbors=30, min_dist=0.1, random_state=42	neighbors=20	random_state=42	0.602	0.647
									metric='cosine' mode='connectivity' include_self=True
3	Sparse Noise Nuclear-Perinuclear Localization-Marker Simulation Dataset	CTransPath	(80,2304)	Yes	4	PCA + UMAP + Louvain	n_components=5, random_state=42	n_neighbors=10, min_dist=0.5, random_state=42	neighbors=20	random_state=42	0.684	0.741
									metric='cosine' mode='connectivity' include_self=True
3	Sparse Noise Nuclear-Perinuclear Localization-Marker Simulation Dataset	N/A, Gene Counts	(80, 3)	No	4	PCA + UMAP + Louvain	n_components=3, random_state=42	n_neighbors=20, min_dist=0.5, random_state=42	neighbors=20	random_state=42	0.656	0.677
									metric='cosine' mode='connectivity' include_self=True
3	Sparse Noise Nuclear-Perinuclear Localization-Marker Simulation Dataset	N/A, Gene Counts	(80, 3)	Yes	4	PCA + UMAP + Louvain	n_components=3, random_state=42	n_neighbors=20, min_dist=0.5, random_state=42	neighbors=20	random_state=42	0.656	0.677
									metric='cosine' mode='connectivity' include_self=True
4	Nuclear-Perinuclear Localization Continuum Simulation Dataset	ResNet101	(80, 6144)	No	4	PCA + UMAP + Louvain	n_components=5, random_state=42	n_neighbors=30, min_dist=0.2, random_state=42	neighbors=22	random_state=42	0.460^	0.587^
									metric='cosine' mode='connectivity' include_self=True
4	Nuclear-Perinuclear Localization Continuum Simulation Dataset	ResNet50	(80, 6144)	No	4	PCA + UMAP + Louvain	n_components=5, random_state=42	n_neighbors=30, min_dist=0.2, random_state=42	neighbors=22	random_state=42	0.276^	0.379
									metric='cosine' mode='connectivity' include_self=True
4	Nuclear-Perinuclear Localization Continuum Simulation Dataset	ResNet18	(80, 1536)	No	4	PCA + UMAP + Louvain	n_components=5, random_state=42	n_neighbors=30, min_dist=0.2, random_state=42	neighbors=22	random_state=42	0.276^	0.365^
									metric='cosine' mode='connectivity' include_self=True
4	Nuclear-Perinuclear Localization Continuum Simulation Dataset	ResNet152	(80, 6144)	No	4	PCA + UMAP + Louvain	n_components=5, random_state=42	n_neighbors=30, min_dist=0.2, random_state=42	neighbors=22	random_state=42	0.505^	0.603^
									metric='cosine' mode='connectivity' include_self=True
4	Nuclear-Perinuclear Localization Continuum Simulation Dataset	UNI2-h	(80, 4608)	No	4	PCA + UMAP + Louvain	n_components=5, random_state=42	n_neighbors=30, min_dist=0.2, random_state=42	neighbors=18	random_state=42	0.325^	0.437^
									metric='cosine' mode='connectivity' include_self=True
4	Nuclear-Perinuclear Localization Continuum Simulation Dataset	CTransPath	(80, 2304)	No	4	PCA + UMAP + Louvain	n_components=30, random_state=42	n_neighbors=30, min_dist=0.2, random_state=42	neighbors=28	random_state=42	0.018	0.230
									metric='cosine' mode='connectivity' include_self=True
5	80/40 Reduced Molecule-Count Localization-Marker Simulation Dataset	ResNet101	(80, 6144)	No	4	PCA + UMAP + Louvain	n_components=5, random_state=42	n_neighbors=30, min_dist=0.2, random_state=42	neighbors=22	random_state=42	1.00	1.00
									metric='cosine' mode='connectivity' include_self=True
5	80/40 Reduced Molecule-Count Localization-Marker Simulation Dataset	ResNet50	(80, 6144)	No	4	PCA + UMAP + Louvain	n_components=5, random_state=42	n_neighbors=30, min_dist=0.2, random_state=42	neighbors=20	random_state=42	1.00	1.00
									metric='cosine' mode='connectivity' include_self=True
5	80/40 Reduced Molecule-Count Localization-Marker Simulation Dataset	ResNet18	(80, 1536)	No	4	PCA + UMAP + Louvain	n_components=5, random_state=42	n_neighbors=30, min_dist=0.2, random_state=42	neighbors=20	random_state=42	1.00	1.00
									metric='cosine' mode='connectivity' include_self=True
5	80/40 Reduced Molecule-Count Localization-Marker Simulation Dataset	ResNet152	(80, 6144)	No	4	PCA + UMAP + Louvain	n_components=5, random_state=42	n_neighbors=30, min_dist=0.2, random_state=42	neighbors=22	random_state=42	1.00	1.00
									metric='cosine' mode='connectivity' include_self=True
5	80/40 Reduced Molecule-Count Localization-Marker Simulation Dataset	UNI2-h	(80, 4608)	No	4	PCA + UMAP + Louvain	n_components=5, random_state=42	n_neighbors=30, min_dist=0.2, random_state=42	neighbors=20	random_state=42	0.875	0.909
									metric='cosine' mode='connectivity' include_self=True
5	80/40 Reduced Molecule-Count Localization-Marker Simulation Dataset	CTransPath	(80, 2304)	No	3	PCA + UMAP + Louvain	n_components=30, random_state=42	n_neighbors=30, min_dist=0.2, random_state=42	neighbors=20	random_state=42	0.706*	0.833*
									metric='cosine' mode='connectivity' include_self=True
5	80/40 Reduced Molecule-Count Localization-Marker Simulation Dataset	N/A, Gene Counts	(80, 3)	No	4	PCA + UMAP + Louvain	n_components=3, random_state=42	n_neighbors=30, min_dist=0.2, random_state=42	neighbors=20	random_state=42	0.654	0.667
									metric='cosine' mode='connectivity' include_self=True
6	80/20 Reduced Molecule-Count Localization-Marker Simulation Dataset	ResNet101	(80, 6144)	No	4	PCA + UMAP + Louvain	n_components=5, random_state=42	n_neighbors=30, min_dist=0.2, random_state=42	neighbors=20	random_state=42	1.00	1.00
									metric='cosine' mode='connectivity' include_self=True
6	80/20 Reduced Molecule-Count Localization-Marker Simulation Dataset	ResNet50	(80, 6144)	No	4	PCA + UMAP + Louvain	n_components=5, random_state=42	n_neighbors=30, min_dist=0.2, random_state=42	neighbors=20	random_state=42	1.00	1.00
									metric='cosine' mode='connectivity' include_self=True
6	80/20 Reduced Molecule-Count Localization-Marker Simulation Dataset	ResNet18	(80, 1536)	No	4	PCA + UMAP + Louvain	n_components=5, random_state=42	n_neighbors=30, min_dist=0.2, random_state=42	neighbors=20	random_state=42	1.00	1.00
									metric='cosine' mode='connectivity' include_self=True
6	80/20 Reduced Molecule-Count Localization-Marker Simulation Dataset	ResNet152	(80, 6144)	No	4	PCA + UMAP + Louvain	n_components=5, random_state=42	n_neighbors=30, min_dist=0.2, random_state=42	neighbors=20	random_state=42	1.00	1.00
									metric='cosine' mode='connectivity' include_self=True
6	80/20 Reduced Molecule-Count Localization-Marker Simulation Dataset	UNI2-h	(80, 4608)	No	4	PCA + UMAP + Louvain	n_components=5, random_state=42	n_neighbors=30, min_dist=0.2, random_state=42	neighbors=20	random_state=42	0.654	0.667
									metric='cosine' mode='connectivity' include_self=True
6	80/20 Reduced Molecule-Count Localization-Marker Simulation Dataset	CTransPath	(80, 2304)	No	3	PCA + UMAP + Louvain	n_components=30, random_state=42	n_neighbors=30, min_dist=0.2, random_state=42	neighbors=20	random_state=42	0.706*	0.833*
									metric='cosine' mode='connectivity' include_self=True
6	80/20 Reduced Molecule-Count Localization-Marker Simulation Dataset	N/A, Gene Counts	(80, 3)	No	3	PCA + UMAP + Louvain	n_components=3, random_state=42	n_neighbors=30, min_dist=0.2, random_state=42	neighbors=20	random_state=42	0.654	0.667*
									metric='cosine' mode='connectivity' include_self=True
7	80/10 Reduced Molecule-Count Localization-Marker Simulation Dataset	ResNet101	(80, 6144)	No	4	PCA + UMAP + Louvain	n_components=5, random_state=42	n_neighbors=30, min_dist=0.2, random_state=42	neighbors=28	random_state=42	0.876	0.908
									metric='cosine' mode='connectivity' include_self=True
7	80/10 Reduced Molecule-Count Localization-Marker Simulation Dataset	ResNet50	(80, 6144)	No	4	PCA + UMAP + Louvain	n_components=5, random_state=42	n_neighbors=30, min_dist=0.2, random_state=42	neighbors=20	random_state=42	0.934	0.952
									metric='cosine' mode='connectivity' include_self=True
7	80/10 Reduced Molecule-Count Localization-Marker Simulation Dataset	ResNet18	(80, 1536)	No	4	PCA + UMAP + Louvain	n_components=5, random_state=42	n_neighbors=30, min_dist=0.2, random_state=42	neighbors=20	random_state=42	0.966	0.976
									metric='cosine' mode='connectivity' include_self=True
7	80/10 Reduced Molecule-Count Localization-Marker Simulation Dataset	ResNet152	(80, 6144)	No	4	PCA + UMAP + Louvain	n_components=5, random_state=42	n_neighbors=30, min_dist=0.2, random_state=42	neighbors=20	random_state=42	1.00	1.00
									metric='cosine' mode='connectivity' include_self=True
7	80/10 Reduced Molecule-Count Localization-Marker Simulation Dataset	UNI2-h	(80, 4608)	No	4	PCA + UMAP + Louvain	n_components=5, random_state=42	n_neighbors=30, min_dist=0.2, random_state=42	neighbors=20	random_state=42	0.656	0.665
									metric='cosine' mode='connectivity' include_self=True
7	80/10 Reduced Molecule-Count Localization-Marker Simulation Dataset	CTransPath	(80, 2304)	No	4	PCA + UMAP + Louvain	n_components=30, random_state=42	n_neighbors=30, min_dist=0.2, random_state=42	neighbors=22	random_state=42	0.307	0.389
									metric='cosine' mode='connectivity' include_self=True
7	80/10 Reduced Molecule-Count Localization-Marker Simulation Dataset	N/A, Gene Counts	(80, 3)	No	4	PCA + UMAP + Louvain	n_components=3, random_state=42	n_neighbors=30, min_dist=0.2, random_state=42	neighbors=22	random_state=42	0.654	0.667
									metric='cosine' mode='connectivity' include_self=True
8	osmFISH Mouse Somatosensory Cortex Dataset	ResNet101	(4833, 67584)	No	31	PCA + UMAP + Louvain + agglomerative clustering	n_components=30, random_state=42	n_neighbors=50, min_dist=0.15, random_state=42	neighbors=5	resolution=0.9,	0.138	0.102
									metric='cosine' mode='connectivity' include_self=True	random_state=42
8	osmFISH Mouse Somatosensory Cortex Dataset	ResNet101	(4833, 67584)	Yes	31	PCA + UMAP + Louvain + agglomerative clustering	n_components=30, random_state=42	n_neighbors=50, min_dist=0.15, random_state=42	neighbors=6	resolution=1.2,	0.299	0.272
									metric='cosine' mode='connectivity' include_self=True	random_state=42
8	osmFISH Mouse Somatosensory Cortex Dataset	N/A, Gene Counts	(4833, 33)	No	31	PCA + UMAP + Louvain	n_components=30, random_state=42	n_neighbors=30, min_dist=0.9, random_state=42	neighbors=6,	resolution=1.0,	0.267	0.238
									metric='cosine' mode='connectivity' include_self=True	random_state=42
8	osmFISH Mouse Somatosensory Cortex Dataset	N/A, Gene Counts	(4833, 33)	Yes	31	PCA + UMAP + Louvain + agglomerative clustering	n_components=30, random_state=42	n_neighbors=50, min_dist=0.15, random_state=42	neighbors=6,	resolution=1.2,	0.324	0.293
									metric='cosine' mode='connectivity' include_self=True	random_state=42
9	Unstandardized Bacterial MERFISH Dataset	ResNet101	(463, 2048)	No	3	PCA + UMAP + Louvain	n_components=30, random_state=42	n_neighbors=15, min_dist=0.1, random_state=42	neighbors=100	random_state=42	N/A	N/A
									metric='cosine' mode='connectivity' include_self=True
9	Unstandardized Bacterial MERFISH Dataset	UNI2-h	(463, 1536)	No	4	PCA + UMAP + Louvain	n_components=30, random_state=42	n_neighbors=15, min_dist=0.1, random_state=42	neighbors=100	random_state=42	N/A	N/A
									metric='cosine' mode='connectivity' include_self=True
10	Rotationally Standardized Bacterial MERFISH Dataset	ResNet101	(463, 2048)	No	3	PCA + UMAP + Louvain	n_components=30, random_state=42	n_neighbors=15, min_dist=0.1, random_state=42	neighbors=160	random_state=42	N/A	N/A
									metric='cosine' mode='connectivity' include_self=True
10	Rotationally Standardized Bacterial MERFISH Dataset	UNI2-h	(463, 1536)	No (Normalized features though)	4	PCA + UMAP + Louvain	n_components=30, random_state=42	n_neighbors=15, min_dist=0.1, random_state=42	neighbors=100	random_state=42	N/A	N/A
									metric='cosine' mode='connectivity' include_self=True

### Sheet: Table 2
Table 2. Supervised metrics for standardized Bacterial-MERFISH E. coli data
Metric Name	Description	Calculation
Spatial fliC-fliX Spread in x	Spatial range of fliC-fliX transcript positions along the cell's rotated x-axis. Captures how dispersed fliC-fliX transcripts are within the cell.	max(X) − min(X) computed over the fliC-fliX-specific molecular coordinates for that cell (coordinates pre-rotated to align the cell's long axis with x).
Total Intensity	Total fliC-fliX fluorescence signal within the cell.	Sum of all pixel intensities inside the cell mask on the grayscale-converted fliC-fliX image.
Normalized log fliC-fliX expression	fliC-fliX transcript count normalized for cell-to-cell differences in total detected transcripts, then log-transformed.	Counts-per-thousand (CPT) normalization: CPT = fliC-fliX count × 1000 / total molecule count, then log(1 + CPT). Analogous to CPM normalization in RNA-seq.
Cell Length	Spatial range of all detected molecules along the cell's rotated x-axis, used as a proxy for cell length. Captures how dispersed all transcripts are within the cell.	max(X) − min(X) computed over all operon molecular coordinates for that cell (coordinates pre-rotated to align the cell's long axis with x), not just fliC-fliX.
Total Operon Expression	Raw total operon molecule count per cell.	Count of all detected operons assigned to a given cell. Also serves as the normalization denominator for the CPT metric above.

### Sheet: Table 3
Table 3. Overview of datasets
ID	Name	Description	Cells	Genes	Cell-Types
1	Nuclear-Perinuclear Localization-Marker Simulation Dataset	Simulated imSRT dataset to distinguish between nuclear vs. perinuclear molecular localization states.	80	3	3
2	Left-Right Polarized Localization-Marker Simulation Dataset	Simulated imSRT dataset to distinguish between left vs. right molecular localization states.	80	3	3
3	Sparse Noise Nuclear-Perinuclear Localization-Marker Simulation Dataset	Simulated imSRT dataset to distinguish between nuclear vs. perinuclear molecular localization states with the presence of noise in all gene images for all cells.	80	3	3
4	Nuclear-Perinuclear Localization Continuum Simulation Dataset	Simulated imSRT dataset to model a continuum of subcellular transcript localization patterns simulating gradual transitions between nuclear and perinuclear transcript organization while maintaining consistent 80 transcripts throughout each cell.	80	1	N/A
5	80/40 Reduced Molecule-Count Localization-Marker Simulation Dataset	Simulated imSRT dataset to model partial transcript capture arising from sectioning effects. Specifically, simulated cells with reduced transcript counts while preserving the same underlying spatial localization patterns as previous simulated datasets, including cells with 80 detected molecules and partially captured cells with 40 detected molecules across nuclear, perinuclear, and diffuse spatia…	80	3	3
6	80/20 Reduced Molecule-Count Localization-Marker Simulation Dataset	Simulated imSRT dataset to model partial transcript capture arising from sectioning effects. Specifically, simulated cells with reduced transcript counts while preserving the same underlying spatial localization patterns as previous simulated datasets, including cells with 80 detected molecules and partially captured cells with 40 detected molecules across nuclear, perinuclear, and diffuse spatia…	80	3	3
7	80/10 Reduced Molecule-Count Localization-Marker Simulation Dataset	Simulated imSRT dataset to model partial transcript capture arising from sectioning effects. Specifically, simulated cells with reduced transcript counts while preserving the same underlying spatial localization patterns as previous simulated datasets, including cells with 80 detected molecules and partially captured cells with 40 detected molecules across nuclear, perinuclear, and diffuse spatia…	80	3	3
8	osmFISH Mouse Somatosensory Cortex Dataset	Mouse somatosensory cortex dataset.	4,833	33	31
9	Unstandardized Bacterial MERFISH Dataset	E.coli cells focused on the fliC-fliX operson, not standardized for rotation.	463	1	1
10	Rotationally Standardized Bacterial MERFISH Dataset	E.coli cells focused on the fliC-fliX operson, standardized for rotation.	463	1	1
